# Targeting Fibroblast-Endothelial Interactions in LAM Pathogenesis: 3D Spheroid and Spatial Transcriptomic Insights for Therapeutic Innovation

**DOI:** 10.1101/2023.06.12.544372

**Authors:** Sinem Koc-Gunel, Emily C. Liu, Lalit K. Gautam, Ben A. Calvert, Shubha Murthy, Noa C. Harriott, Janna C. Nawroth, Beiyun Zhou, Vera P. Krymskaya, Amy L. Ryan

## Abstract

Lymphangioleiomyomatosis (LAM) is a progressive lung disease with limited treatments, largely due to an incomplete understanding of its pathogenesis. Lymphatic endothelial cells (LECs) invade LAM cell clusters, which include HMB-45-positive epithelioid cells and smooth muscle α-actin-expressing LAM-associated fibroblasts (LAMFs). Recent evidence shows that LAMFs resemble cancer-associated fibroblasts, with LAMF-LEC interactions contributing to disease progression. To explore these mechanisms, we used spatial transcriptomics on LAM lung tissues and identified a gene cluster enriched in kinase signaling pathways linked to myofibroblasts and co-expressed with LEC markers. Kinase arrays revealed elevated PDGFR and FGFR in LAMFs. Using a 3D co-culture spheroid model of primary LAMFs and LECs, we observed increased invasion in LAMF-LEC spheroids compared to non-LAM fibroblasts. Treatment with sorafenib, a multikinase inhibitor, significantly reduced invasion, outperforming Rapamycin. We also confirmed TSC2-null AML cells as key VEGF-A secretors, which was suppressed by sorafenib in both AML cells and LAMFs. These findings highlight VEGF-A and bFGF as potential therapeutic targets and suggest multikinase inhibition as a promising strategy for LAM.

**One Sentence Summary:** Using 3D spheroids and spatial transcriptomics, we identified LAMFs and LECs as key contributors to LAM, with bFGF and VEGF-A as potential therapeutic targets
