## Supplementary Database S4 for "Targeting Fibroblast-Endothelial Interactions in LAM Pathogenesis: 3D Spheroid and Spatial Transcriptomic Insights for Therapeutic Innovation"

### Sheet: Sheet0
© 2000-2024 QIAGEN. All rights reserved.
Ingenuity Canonical Pathways	-log(p-value)	Ratio	z-score	Molecules
Smooth Muscle Contraction	6.98	0.186	2.828	ACTA2,CACNA1H,LMOD1,MYL9,MYLK,TPM1,TPM2,VCL
Osteoarthritis Pathway	5.3	0.0593	-1.134	ADAMTS5,CXCL8,ELF3,GREM1,IL1B,ITGA11,ITGA8,ITGAM,ITGAX,NKX3-2,S100A9,S1PR3,SPP1,VEGFD
Agranulocyte Adhesion and Diapedesis	4.47	0.0571	#NUM!	ACTA2,CCL13,CCL18,CCL7,CCR1,CLDN18,CXCL17,CXCL8,IL1B,MMP7,MYH13,MYL9
ABRA Signaling Pathway	4.42	0.087	2.121	ACTA2,HAND2,MYL9,TAGLN,TPM1,TPM2,VCL,VEGFD
Actin Cytoskeleton Signaling	3.84	0.0492	2	ACTA2,FGF14,FGF7,ITGA11,ITGA8,ITGAM,ITGAX,MYH13,MYL9,MYLK,MYLK3,VCL
Integrin Signaling	3.77	0.0519	1.265	ACTA2,CAPN6,ITGA11,ITGA8,ITGAM,ITGAX,MYL9,MYLK,MYLK3,TSPAN2,VCL
Cardiac Hypertrophy Signaling (Enhanced)	3.74	0.0351	1.291	ADRA1A,CXCL8,FGF14,FGF7,HAND2,HDAC9,HSPB7,IL17RD,IL1B,ITGA11,ITGA8,ITGAM,ITGAX,MAP3K20,PDE3A,PDE7B,PLN,RYR3,TGFBR3
Dilated Cardiomyopathy Signaling Pathway	3.65	0.06	-0.378	ACTA2,CACNA1H,CNN1,MYH13,MYL9,PDE3A,PLN,TNNI3,TPM1
LPS/IL-1 Mediated Inhibition of RXR Function	3.64	0.0467	#NUM!	ABCC3,ALDH1A2,ALDH1B1,APOC1,APOC2,FABP7,GSTA3,HS3ST2,HS6ST3,IL1B,SOD3,WSCD2
Calcium Signaling	3.63	0.05	2	ACTA2,ATP2B2,CACNA1H,GRIN2B,HDAC9,MYH13,MYL9,RYR3,TNNI3,TPM1,TPM2
Granulocyte Adhesion and Diapedesis	3.55	0.0529	#NUM!	CCL13,CCL18,CCL7,CCR1,CLDN18,CXCL17,CXCL8,IL1B,ITGAM,MMP7
Caveolar-mediated Endocytosis Signaling	3.25	0.08	0.816	ACTA2,FLNC,ITGA11,ITGA8,ITGAM,ITGAX
Interleukin-4 and Interleukin-13 signaling	3.1	0.0636	-0.378	ALOX5,CXCL8,IL1B,ITGAM,ITGAX,SAA1,SOX2
Hematoma Resolution Signaling Pathway	3.05	0.0426	2.111	C6,CXCL8,GRIN2B,IL1B,ITGAM,MMP7,PLAT,PTGER3,S1PR3,SOD3,TREM2
Regulation of Actin-based Motility by Rho	2.99	0.0609	#NUM!	ACTA2,ITGA11,ITGA8,ITGAM,ITGAX,MYL9,MYLK
Striated Muscle Contraction	2.85	0.111	1	TMOD1,TNNI3,TPM1,TPM2
Regulation of Cellular Mechanics by Calpain Protease	2.83	0.0667	#NUM!	CAPN6,ITGA11,ITGA8,ITGAM,ITGAX,VCL
Pathogen Induced Cytokine Storm Signaling Pathway	2.73	0.035	-0.277	ADRA1A,CCL13,CCL18,CCL7,CCR1,COL11A1,CXCL17,CXCL8,IL1B,RYR3,SLC2A4,SLC2A5,VEGFD
Serotonin Receptor Signaling	2.67	0.032	-0.775	ADRA1A,CACNA1H,CXCL8,FBP1,FGR,IL1B,MYLK,MYLK3,OCLN,PLN,PNPLA3,PTGS1,RYR3,TGM7,TNNI3
Atherosclerosis Signaling	2.63	0.0526	-2.449	ALOX5,APOC1,APOC2,CXCL8,IL1B,LYZ,PNPLA3
Neutrophil degranulation	2.61	0.0315	-3.357	ALOX5,CHIT1,FGR,ITGAM,ITGAX,LYZ,MCEMP1,OLR1,OSCAR,PTAFR,S100A9,SLC11A1,SLC2A5,SLPI,VCL
Synthesis of Lipoxins (LX)	2.57	0.333	#NUM!	ALOX5,ALOX5AP
Phase I - Functionalization of compounds	2.56	0.0588	0	ALDH1B1,CYP1B1,CYP27B1,CYP4B1,PTGIS,PTGS1
Arachidonic acid metabolism	2.49	0.0889	-1	ALOX5,ALOX5AP,CYP1B1,CYP4B1
Interleukin-10 signaling	2.49	0.0889	-2	CCR1,CXCL8,IL1B,PTAFR
Tumor Microenvironment Pathway	2.48	0.0447	-0.707	CXCL8,FGF14,FGF7,IL1B,MMP7,SLC2A4,SPP1,VEGFD
Extracellular matrix organization	2.48	0.0566	1.633	ADAM12,ASPN,COL11A1,ITGA8,ITGAX,NCAM1
RHOGDI Signaling	2.47	0.0409	-2	ACTA2,CDH15,ESR1,ITGA11,ITGA8,ITGAM,ITGAX,MYH13,MYL9
Paxillin Signaling	2.45	0.0561	#NUM!	ACTA2,ITGA11,ITGA8,ITGAM,ITGAX,VCL
TREM1 Signaling	2.39	0.0649	-1.342	CCL7,CXCL8,FCGR2B,IL1B,ITGAX
O-linked glycosylation	2.38	0.0541	0.816	ADAMTS14,ADAMTS19,ADAMTS5,GALNT3,MUC21,THBS2
Hepatic Fibrosis Signaling Pathway	2.3	0.0312	0.333	ACTA2,CXCL8,IL1B,ITGA11,ITGA8,ITGAM,ITGAX,MYL9,MYLK,MYLK3,SPP1,TGFBR3,VEGFD
Bladder Cancer Signaling	2.28	0.0517	#NUM!	CXCL8,FGF14,FGF7,HDAC9,MMP7,VEGFD
Xenobiotic Metabolism CAR Signaling Pathway	2.27	0.0412	0.378	ABCC3,ALDH1A2,ALDH1B1,GSTA3,HS3ST2,HS6ST3,SOD3,WSCD2
Neuregulin Signaling	2.27	0.0513	#NUM!	ERBB3,ITGA11,ITGA8,ITGAM,ITGAX,NRG4
PAK Signaling	2.27	0.0513	#NUM!	ITGA11,ITGA8,ITGAM,ITGAX,MYL9,MYLK
Integrin cell surface interactions	2.21	0.0588	-0.447	ITGA11,ITGA8,ITGAM,ITGAX,SPP1
Aryl Hydrocarbon Receptor Signaling	2.2	0.044	#NUM!	ALDH1A2,ALDH1B1,CYP1B1,ESR1,GSTA3,HSPB7,IL1B
Xenobiotic Metabolism AHR Signaling Pathway	2.17	0.0575	0.447	ALDH1A2,ALDH1B1,CYP1B1,GSTA3,IL1B
LXR/RXR Activation	2.16	0.0488	-0.816	APOC1,APOC2,CCL7,IL1B,LYZ,SAA1
Xenobiotic Metabolism Signaling	2.13	0.034	#NUM!	ABCC3,ALDH1A2,ALDH1B1,CYP1B1,GSTA3,HS3ST2,HS6ST3,IL1B,SOD3,WSCD2
Phagosome Formation	2.12	0.0259	-0.471	ADRA1A,CCR1,FCGR2B,FGR,ITGA11,ITGA8,ITGAM,ITGAX,MARCO,MYH13,MYL9,MYLK,MYLK3,PNPLA3,PTAFR,PTGER3,S1PR3,TACR1
Prostanoid Biosynthesis	2.11	0.2	#NUM!	PTGIS,PTGS1
Clathrin-mediated Endocytosis Signaling	2.1	0.0385	#NUM!	ACTA2,APOC1,APOC2,FGF14,FGF7,LYZ,UBD,VEGFD
Parkinson's Signaling Pathway	2.01	0.0326	0.632	ACTA2,ALDH1A2,ALDH1B1,CACNA1H,CXCL8,FCGR2B,GRIN2B,IL1B,TH,UBD
S100 Family Signaling Pathway	2	0.0246	-0.688	ADRA1A,CACNA1H,CCR1,CXCL8,ESR1,FCGR2B,IL1B,MMP7,OCLN,PLAT,PTAFR,PTGER3,S100A14,S100A9,S1PR3,TACR1,TPM1,TPM2,VEGFD
Role of Osteoclasts in Rheumatoid Arthritis Signaling Pathway	2	0.0325	-1.414	ADAM12,COL11A1,CTSK,FCGR2B,IL1B,MMP7,OSCAR,SFRP1,SPP1,TREM2
Activation of Matrix Metalloproteinases	1.99	0.0909	#NUM!	CTSK,KLK2,MMP7
Transcriptional Regulation by MECP2	1.97	0.0635	#NUM!	GAD1,GRIN2B,SOX2,TBL1X
Vitamin D (calciferol) metabolism	1.95	0.167	#NUM!	CYP27B1,LRP2
Protein Kinase A Signaling	1.95	0.0292	1.89	FLNC,MYL9,MYLK,MYLK3,PDE3A,PDE7B,PLN,PTPN22,PTPRT,RYR3,TH,TNNI3
Signaling by Rho Family GTPases	1.94	0.0337	1.342	ACTA2,CDH15,ITGA11,ITGA8,ITGAM,ITGAX,MAP3K20,MYL9,MYLK
Ethanol Degradation II	1.92	0.0857	#NUM!	ALDH1A2,ALDH1B1,DHRS9
Tight Junction Signaling	1.92	0.0389	#NUM!	ACTA2,CLDN18,MYH13,MYL9,MYLK,OCLN,VCL
Class A/1 (Rhodopsin-like receptors)	1.91	0.0315	-1.265	ADRA1A,CCL13,CCL7,CCR1,CXCL8,PLPPR3,PTAFR,PTGER3,SAA1,TACR1
Neuroinflammation Signaling Pathway	1.91	0.0315	-1.134	BIRC7,CXCL8,GABRA4,GAD1,GRIN2B,IL1B,SLC1A3,SLC6A13,TGFBR3,TREM2
Degradation of the extracellular matrix	1.9	0.0606	0	ADAMTS5,CTSK,MMP7,SPP1
Guanosine Nucleotides Degradation III	1.88	0.154	#NUM!	NT5C1A,NT5E
Noradrenaline and Adrenaline Degradation	1.86	0.0811	#NUM!	ALDH1A2,ALDH1B1,DHRS9
Complement System	1.86	0.0811	#NUM!	C6,ITGAM,ITGAX
Neurovascular Coupling Signaling Pathway	1.83	0.0345	0	CACNA1H,GABRA4,GAD1,GRIN2B,PNPLA3,PTGS1,RYR3,SLC1A3
Role of IL-17A in Psoriasis	1.82	0.143	#NUM!	CXCL8,S100A9
Leukotriene Biosynthesis	1.82	0.143	#NUM!	ALOX5,ALOX5AP
Urate Biosynthesis/Inosine 5'-phosphate Degradation	1.82	0.143	#NUM!	NT5C1A,NT5E
Inhibition of Matrix Metalloproteases	1.8	0.0769	#NUM!	ADAM12,MMP7,THBS2
Neurotransmitter release cycle	1.77	0.075	#NUM!	LIN7A,SLC1A3,SLC1A6
Synthesis of Prostaglandins (PG) and Thromboxanes (TX)	1.76	0.133	#NUM!	PTGIS,PTGS1
Hepatic Fibrosis / Hepatic Stellate Cell Activation	1.76	0.0361	#NUM!	ACTA2,COL11A1,CXCL8,IL1B,MYH13,MYL9,VEGFD
Xenobiotic Metabolism PXR Signaling Pathway	1.75	0.0359	0	ABCC3,ALDH1A2,ALDH1B1,GSTA3,HS3ST2,HS6ST3,WSCD2
Adenosine Nucleotides Degradation II	1.71	0.125	#NUM!	NT5C1A,NT5E
Ephrin Receptor Signaling	1.67	0.0347	#NUM!	EFNB3,GRIN2B,ITGA11,ITGA8,ITGAM,ITGAX,VEGFD
Docosahexaenoic Acid (DHA) Signaling	1.66	0.032	0.707	BCL2A1,FABP7,GRIN2B,IL1B,PNPLA3,SPTB,SYT14,SYT16
Axonal Guidance Signaling	1.63	0.0255	#NUM!	ADAM12,ADAMTS14,ADAMTS19,ADAMTS5,EFNB3,ITGA11,ITGA8,ITGAM,ITGAX,MMP7,MYL9,UNC5D,VEGFD
IL-17A Signaling in Fibroblasts	1.62	0.05	0	ACTA2,CCL7,ELF3,IL1B
Nicotinate metabolism	1.61	0.111	#NUM!	NT5E,PTGIS
Role of IL-17F in Allergic Inflammatory Airway Diseases	1.58	0.0638	#NUM!	CCL7,CXCL8,IL1B
Transport of glycerol from adipocytes to the liver by Aquaporins	1.57	0.5	#NUM!	AQP9
Glycerol-3-phosphate Shuttle	1.57	0.5	#NUM!	GPD1
Glutamate Dependent Acid Resistance	1.57	0.5	#NUM!	GAD1
GABA synthesis, release, reuptake and degradation	1.57	0.105	#NUM!	GAD1,SLC6A13
Purine Nucleotides Degradation II (Aerobic)	1.57	0.105	#NUM!	NT5C1A,NT5E
RAF/MAP kinase cascade	1.55	0.0305	1.414	ERBB3,FGF7,GRIN2B,IL17RD,NCAM1,NRG4,SPTB,VCL
ERK/MAPK Signaling	1.54	0.0326	#NUM!	ELF3,ESR1,HSPB7,ITGA11,ITGA8,ITGAM,ITGAX
NR1H2 and NR1H3-mediated signaling	1.51	0.06	#NUM!	APOC1,APOC2,TBL1X
Dermatan Sulfate Biosynthesis (Late Stages)	1.51	0.06	#NUM!	HS3ST2,HS6ST3,WSCD2
Nuclear Cytoskeleton Signaling Pathway	1.5	0.0318	0.378	ACTA2,CDH15,FGR,ITGA11,ITGA8,ITGAM,ITGAX
RHO GTPases activate PAKs	1.48	0.0952	#NUM!	MYL9,MYLK
Histamine Degradation	1.48	0.0952	#NUM!	ALDH1A2,ALDH1B1
Fatty Acid α-oxidation	1.48	0.0952	#NUM!	ALDH1A2,ALDH1B1
Cardiac conduction	1.48	0.0385	0.447	ATP2B2,FGF14,PLN,RYR3,TNNI3
HGF Signaling	1.46	0.0379	#NUM!	ELF3,ITGA11,ITGA8,ITGAM,ITGAX
GABA Receptor Signaling	1.46	0.0379	#NUM!	CACNA1H,GABRA4,GAD1,SLC6A13,UBD
Chondroitin Sulfate Biosynthesis (Late Stages)	1.45	0.0566	#NUM!	HS3ST2,HS6ST3,WSCD2
Cellular hexose transport	1.45	0.0909	#NUM!	SLC2A12,SLC2A4
Interconversion of nucleotide di- and triphosphates	1.45	0.0909	#NUM!	CTPS1,GLRX
Putrescine Degradation III	1.45	0.0909	#NUM!	ALDH1A2,ALDH1B1
Cell junction organization	1.43	0.0435	1	CDH15,CLDN18,FLNC,KRT14
Actin Nucleation by ARP-WASP Complex	1.41	0.043	#NUM!	ITGA11,ITGA8,ITGAM,ITGAX
Vitamin-C Transport	1.41	0.087	#NUM!	GLRX,SLC2A4
Eicosanoid Signaling	1.41	0.0286	0	ALOX5,ALOX5AP,HSPB7,PNPLA3,PTGER3,PTGIS,PTGS1,VEGFD
1,25-dihydroxyvitamin D3 Biosynthesis	1.39	0.333	#NUM!	CYP27B1
Ascorbate Recycling (Cytosolic)	1.39	0.333	#NUM!	GLRX
GABAergic Receptor Signaling Pathway (Enhanced)	1.38	0.036	-0.447	CACNA1H,GABRA4,GAD1,GRIN2B,SLC6A13
PIP3 activates AKT signaling	1.36	0.0357	0.447	ERBB3,ESR1,FGF7,NR4A1,NRG4
FXR/RXR Activation	1.36	0.0321	0	APOC2,CXCL8,FBP1,GSTA3,IL1B,SLC51B
Role of Chondrocytes in Rheumatoid Arthritis Signaling Pathway	1.35	0.0355	-0.447	ADAMTS5,CXCL8,IL1B,MMP7,VEGFD
Signaling by PDGF	1.35	0.0517	#NUM!	PLAT,SPP1,THBS2
MSP-RON Signaling Pathway	1.35	0.0517	#NUM!	ACTA2,ITGAM,KLK2
Bupropion Degradation	1.34	0.08	#NUM!	CYP1B1,CYP4B1
Ethanol Degradation IV	1.34	0.08	#NUM!	ALDH1A2,ALDH1B1
Signaling by ERBB4	1.33	0.0508	#NUM!	ERBB3,ESR1,NRG4
Sertoli Cell-Sertoli Cell Junction Signaling	1.3	0.0288	1.134	ACTA2,CDH15,CLDN18,MAP3K20,OCLN,SPTB,VCL
Role of Osteoblasts in Rheumatoid Arthritis Signaling Pathway	1.3	0.0287	-0.378	CTSE,CTSK,CXCL8,IL1B,MMP7,SFRP1,VEGFD
Collagen degradation	1.3	0.0492	#NUM!	COL11A1,CTSK,MMP7
NCAM signaling for neurite out-growth	1.3	0.0492	#NUM!	CACNA1H,NCAM1,SPTB
Chondroitin Sulfate Biosynthesis	1.3	0.0492	#NUM!	HS3ST2,HS6ST3,WSCD2
Cellular Effects of Sildenafil (Viagra)	1.29	0.0218	0.775	ACTA2,ADRA1A,CAPN6,CCR1,MYH13,MYL9,MYLK,PDE3A,PLN,PTAFR,PTGER3,S1PR3,TACR1,TGFBR3,VEGFD
NAD Salvage Pathway II	1.28	0.0741	#NUM!	NT5C1A,NT5E
Tryptophan Degradation X (Mammalian, via Tryptamine)	1.28	0.0741	#NUM!	ALDH1A2,ALDH1B1
Neddylation	1.28	0.0285	1.89	ASB5,FBXL7,FBXO32,FBXO40,KLHL13,KLHL3,UBD
Role of JAK2 in Hormone-like Cytokine Signaling	1.28	0.0484	#NUM!	PRLR,SCGB1A1,VEGFD
Neurotransmitter uptake and metabolism In glial cells	1.27	0.25	#NUM!	SLC1A3
Catecholamine Biosynthesis	1.27	0.25	#NUM!	TH
Glutathione Redox Reactions II	1.27	0.25	#NUM!	GLRX
Methionine Salvage II (Mammalian)	1.27	0.25	#NUM!	BHMT2
Transport of inorganic cations/anions and amino acids/oligopeptides	1.27	0.0385	0	SLC1A3,SLC1A6,SLC4A8,SLC7A2
Dermatan Sulfate Biosynthesis	1.26	0.0476	#NUM!	HS3ST2,HS6ST3,WSCD2
Semaphorin Neuronal Repulsive Signaling Pathway	1.26	0.0333	#NUM!	ITGA11,ITGA8,ITGAM,ITGAX,MYL9
CDP-diacylglycerol Biosynthesis I	1.26	0.0714	#NUM!	GPD1,PNPLA3
PTEN Signaling	1.25	0.0331	#NUM!	ITGA11,ITGA8,ITGAM,ITGAX,TGFBR3
ILK Signaling	1.24	0.0299	0.816	ACTA2,FLNC,MYH13,MYL9,VCL,VEGFD
Wound Healing Signaling Pathway	1.23	0.0278	1.134	ACTA2,COL11A1,CXCL8,FGF7,IL1B,TGFBR3,VEGFD
Myogenesis	1.23	0.069	#NUM!	BOC,CDH15
Glutamate Receptor Signaling	1.21	0.0455	#NUM!	GRIN2B,SLC1A3,SLC1A6
Nucleotide catabolism	1.2	0.0667	#NUM!	NT5C1A,NT5E
Phosphatidylglycerol Biosynthesis II (Non-plastidic)	1.2	0.0667	#NUM!	GPD1,PNPLA3
G alpha (i) signalling events	1.19	0.0271	-0.378	CCL13,CCR1,CXCL8,PTGER3,S1PR3,SAA1,TAS2R1
Intestinal absorption	1.18	0.2	#NUM!	SLC2A5
Glutamate Degradation III (via 4-aminobutyrate)	1.18	0.2	#NUM!	GAD1
Agrin Interactions at Neuromuscular Junction	1.17	0.0435	#NUM!	ACTA2,ERBB3,NRG4
HEY1 Signaling Pathway	1.15	0.0311	0	DLL3,ERBB3,MMP7,TGFBR3,VEGFD
Dopamine Degradation	1.15	0.0625	#NUM!	ALDH1A2,ALDH1B1
Antioxidant Action of Vitamin C	1.15	0.0351	#NUM!	GLRX,PNPLA3,SLC2A4,SLC2A5
Amyloid fiber formation	1.11	0.0411	#NUM!	LYZ,SAA1,SEMG1
Serotonin Degradation	1.11	0.0411	#NUM!	ALDH1A2,ALDH1B1,DHRS9
Antimicrobial peptides	1.11	0.0588	#NUM!	S100A9,SLC11A1
Airway Pathology in Chronic Obstructive Pulmonary Disease	1.11	0.0339	#NUM!	CXCL8,FGF14,FGF7,IL1B
Glycerol Degradation I	1.1	0.167	#NUM!	GPD1
Insulin Secretion Signaling Pathway	1.08	0.0255	0.378	CACNA1H,FGR,PCSK2,PRLR,RYR3,SLC2A4,SLC2A5
Multiple Sclerosis Signaling Pathway	1.07	0.027	0	C6,CAPN6,CXCL8,CYP27B1,GRIN2B,IL1B
RHOA Signaling	1.05	0.0323	1	ACTA2,MYL9,MYLK,MYLK3
WNT/β-catenin Signaling	1.04	0.0287	-1	MMP7,SFRP1,SOX2,TGFBR3,UBD
Signaling by NOTCH1	1.04	0.0385	#NUM!	CNTN1,HDAC9,TBL1X
VDR/RXR Activation	1.04	0.0385	#NUM!	CYP27B1,HOXA10,SPP1
Epithelial-Mesenchymal Transition (EMT) during gastrulation	1.04	0.143	#NUM!	OCLN
Oxytocin Signaling Pathway	1.03	0.0248	1.134	ATP2B2,CXCL8,GAD1,HSPB7,MYH13,MYL9,MYLK
IL-12 Signaling and Production in Macrophages	1.03	0.0263	2.449	APOC1,APOC2,FCGR2B,ITGAM,LYZ,PRLR
Role of MAPK Signaling in Inhibiting the Pathogenesis of Influenza	1.03	0.038	#NUM!	CXCL8,IL1B,PNPLA3
Notch Signaling	1.02	0.0526	#NUM!	CNTN1,DLL3
ROBO SLIT Signaling Pathway	1.02	0.0315	0	FGR,MMP7,MYL9,VEGFD
Superoxide Radicals Degradation	0.983	0.125	#NUM!	SOD3
Response to elevated platelet cytosolic Ca2+	0.971	0.0303	2	PCDH7,SYTL4,VCL,VEGFD
Transcriptional regulation of white adipocyte differentiation	0.969	0.0357	#NUM!	EGR2,SLC2A4,TBL1X
Heparan Sulfate Biosynthesis (Late Stages)	0.969	0.0357	#NUM!	HS3ST2,HS6ST3,WSCD2
Acetone Degradation I (to Methylglyoxal)	0.951	0.0476	#NUM!	CYP1B1,CYP4B1
Platelet homeostasis	0.946	0.0349	#NUM!	ATP2B2,FGR,IRAG1
STAT3 Pathway	0.945	0.0296	#NUM!	IL17RD,IL1B,MAP3K20,TGFBR3
SNARE Signaling Pathway	0.936	0.0294	2	MYH13,MYL9,SYT14,SYT16
Interleukin-1 processing	0.935	0.111	#NUM!	IL1B
Pathogenesis of Multiple Sclerosis	0.935	0.111	#NUM!	CCR1
Assembly and cell surface presentation of NMDA receptors	0.934	0.0465	#NUM!	GRIN2B,LIN7A
Retinoate Biosynthesis I	0.934	0.0465	#NUM!	ALDH1A2,DHRS9
DHCR24 Signaling Pathway	0.928	0.0292	-1	APOC1,APOC2,ESR1,SAA1
RAC Signaling	0.928	0.0292	#NUM!	ITGA11,ITGA8,ITGAM,ITGAX
Signaling by Retinoic Acid	0.918	0.0455	#NUM!	ALDH1A2,DHRS9
Retinoid metabolism and transport	0.918	0.0455	#NUM!	APOC2,LRP2
Leukocyte Extravasation Signaling	0.903	0.0259	#NUM!	ACTA2,CLDN18,ITGAM,MMP7,VCL
CGAS-STING Signaling Pathway	0.903	0.0286	0	CXCL8,IL1B,MAP1LC3B2,PCDH7
MSP-RON Signaling in Cancer Cells Pathway	0.903	0.0286	1	ACTA2,ELF3,KLK2,VEGFD
Heparan Sulfate Biosynthesis	0.893	0.033	#NUM!	HS3ST2,HS6ST3,WSCD2
POU5F1 (OCT4), SOX2, NANOG repress genes related to differentiation	0.892	0.1	#NUM!	SOX2
Embryonic Stem Cell Differentiation into Cardiac Lineages	0.892	0.1	#NUM!	SOX2
Calcium Transport I	0.892	0.1	#NUM!	ATP2B2
Role of OCT4 in Mammalian Embryonic Stem Cell Pluripotency	0.886	0.0435	#NUM!	SOX2,SPP1
tRNA Splicing	0.886	0.0435	#NUM!	PDE3A,PDE7B
Estrogen Biosynthesis	0.886	0.0435	#NUM!	CYP1B1,CYP4B1
RAR Activation	0.872	0.021	2.333	ALDH1A2,CXCL8,DHRS9,HOXD4,IL1B,MEIS2,PDE3A,PDE7B,TGFBR3
nNOS Signaling in Neurons	0.871	0.0426	#NUM!	CAPN6,GRIN2B
EPH-Ephrin signaling	0.862	0.0319	#NUM!	EFNB3,GRIN2B,MYL9
Interferon gamma signaling	0.862	0.0319	#NUM!	IFI30,NCAM1,PTAFR
Fcγ Receptor-mediated Phagocytosis in Macrophages and Monocytes	0.862	0.0319	#NUM!	ACTA2,DGKB,FGR
Adrenergic Receptor Signaling Pathway (Enhanced)	0.857	0.025	2.236	ADRA1A,CACNA1H,CXCL8,IL1B,TH
PI3K/AKT Signaling	0.857	0.025	#NUM!	IL17RD,ITGA11,ITGA8,ITGAM,ITGAX
nNOS Signaling in Skeletal Muscle Cells	0.856	0.0417	#NUM!	CACNA1H,RYR3
Oleate Biosynthesis II (Animals)	0.853	0.0909	#NUM!	PTPRT
Glycogen Degradation II	0.853	0.0909	#NUM!	PGM5
GDP-glucose Biosynthesis	0.853	0.0909	#NUM!	PGM5
Glycine Betaine Degradation	0.853	0.0909	#NUM!	BHMT2
Synaptogenesis Signaling Pathway	0.851	0.0222	1.89	CDH15,EFNB3,FGR,GRIN2B,SYT14,SYT16,THBS2
Class I MHC mediated antigen processing and presentation	0.846	0.0213	2.121	ASB5,FBXL7,FBXO32,FBXO40,KLHL13,KLHL3,S100A9,TRIM9
Retinol Biosynthesis	0.842	0.0408	#NUM!	DHRS9,PNPLA3
Gustation Pathway	0.838	0.0246	2.236	CACNA1H,GABRA4,PDE3A,SLC2A4,TAS2R1
Signaling by ERBB2	0.828	0.04	#NUM!	ERBB3,NRG4
FAT10 Cancer Signaling Pathway	0.828	0.04	#NUM!	TGFBR3,UBD
Glucose and Glucose-1-phosphate Degradation	0.818	0.0833	#NUM!	PGM5
VEGF Signaling	0.815	0.0303	#NUM!	ACTA2,VCL,VEGFD
Apelin Cardiomyocyte Signaling Pathway	0.815	0.0303	#NUM!	MYL9,MYLK,PLN
Role of Tissue Factor in Cancer	0.813	0.0242	-0.447	CXCL8,FGR,FLNC,IL1B,TGFBR3
Glutaminergic Receptor Signaling Pathway (Enhanced)	0.802	0.0215	0.378	CACNA1H,DGKB,GABRA4,GRIN2B,PNPLA3,SLC1A3,SLC1A6
IL-8 Signaling	0.795	0.0238	-0.447	CXCL8,ITGAM,ITGAX,MYL9,VEGFD
Trafficking and processing of endosomal TLR	0.786	0.0769	#NUM!	CTSK
POU5F1 (OCT4), SOX2, NANOG activate genes related to proliferation	0.786	0.0769	#NUM!	SOX2
Passive transport by Aquaporins	0.786	0.0769	#NUM!	AQP9
Dissolution of Fibrin Clot	0.786	0.0769	#NUM!	PLAT
Advanced glycosylation endproduct receptor signaling	0.786	0.0769	#NUM!	SAA1
Glycogen Degradation III	0.786	0.0769	#NUM!	PGM5
Role of Cytokines in Mediating Communication between Immune Cells	0.775	0.037	#NUM!	CXCL8,IL1B
Ovarian Cancer Signaling	0.769	0.0253	#NUM!	HDAC9,MMP7,PTGS1,VEGFD
Signaling by PTK6	0.763	0.0364	#NUM!	ERBB3,NRG4
Sensory processing of sound by outer hair cells of the cochlea	0.763	0.0364	#NUM!	ATP2B2,MYO3B
FAK Signaling	0.76	0.0174	-0.471	ADRA1A,CAPN6,CCR1,EFNB3,ELF3,IL17RD,ITGA11,ITGA8,ITGAM,ITGAX,PTAFR,PTGER3,S1PR3,TACR1,TGFBR3,TRAJ58,TRBV12-5,TRBV7-3
LGI-ADAM interactions	0.757	0.0714	#NUM!	LGI2
Triacylglycerol Biosynthesis	0.751	0.0357	#NUM!	PLPPR3,PNPLA3
Oxidative Ethanol Degradation III	0.751	0.0357	#NUM!	ALDH1A2,ALDH1B1
Neurexins and neuroligins	0.739	0.0351	#NUM!	GRIN2B,LIN7A
Role of IL-17A in Arthritis	0.739	0.0351	#NUM!	CCL7,CXCL8
HOTAIR Regulatory Pathway	0.736	0.0245	-1	ESR1,HOXD10,MMP7,SPP1
Nicotine Degradation III	0.705	0.0333	#NUM!	CYP1B1,CYP4B1
SPINK1 Pancreatic Cancer Pathway	0.705	0.0333	#NUM!	CPA6,KLK2
Prolactin receptor signaling	0.705	0.0625	#NUM!	PRLR
Role of Osteoblasts, Osteoclasts and Chondrocytes in Rheumatoid Arthritis	0.696	0.0219	#NUM!	ADAMTS5,CTSK,IL1B,SFRP1,SPP1
Assembly of collagen fibrils and other multimeric structures	0.694	0.0328	#NUM!	COL11A1,MMP7
UFMylation Signaling Pathway	0.684	0.0323	#NUM!	ESR1,IL1B
Transcriptional regulation of pluripotent stem cells	0.681	0.0588	#NUM!	SOX2
Germ layer formation at gastrulation	0.681	0.0588	#NUM!	SOX2
Amyotrophic Lateral Sclerosis Signaling	0.676	0.0259	#NUM!	CAPN6,GRIN2B,VEGFD
Netrin Signaling	0.675	0.0231	0	CACNA1H,RYR3,TRIM9,UNC5D
G alpha (q) signalling events	0.669	0.023	-1	ADRA1A,PTAFR,SAA1,TACR1
Semaphorin interactions	0.663	0.0312	#NUM!	MYL9,TREM2
Melatonin Degradation I	0.663	0.0312	#NUM!	CYP1B1,CYP4B1
RORA activates gene expression	0.659	0.0556	#NUM!	TBL1X
Metabolism of amine-derived hormones	0.659	0.0556	#NUM!	TH
Unfolded Protein Response (UPR)	0.659	0.0556	#NUM!	DCSTAMP
Differential Regulation of Cytokine Production in Macrophages and T Helper Cells by IL-17A and IL-17F	0.659	0.0556	#NUM!	IL1B
RAB geranylgeranylation	0.653	0.0308	#NUM!	RAB23,RAB3B
ERB2-ERBB3 Signaling	0.653	0.0308	#NUM!	ERBB3,NRG4
RHO GTPases activate CIT	0.639	0.0526	#NUM!	MYL9
RHO GTPases Activate ROCKs	0.639	0.0526	#NUM!	MYL9
NFE2L2 regulating anti-oxidant/detoxification enzymes	0.639	0.0526	#NUM!	GSTA3
Cardiac β-adrenergic Signaling	0.635	0.0222	1	PDE3A,PDE7B,PLN,PPP1R1A
Collagen biosynthesis and modifying enzymes	0.634	0.0299	#NUM!	ADAMTS14,COL11A1
Nicotine Degradation II	0.625	0.0294	#NUM!	CYP1B1,CYP4B1
Remodeling of Epithelial Adherens Junctions	0.625	0.0294	#NUM!	ACTA2,VCL
Regulation of Insulin-like Growth Factor (IGF) transport and uptake by IGFBPs	0.62	0.0242	#NUM!	KLK2,SCG2,SPP1
Inflammasome pathway	0.619	0.05	#NUM!	IL1B
Ion channel transport	0.619	0.0219	2	ANO3,ATP2B2,PLN,RYR3
Sensory processing of sound by inner hair cells of the cochlea	0.616	0.029	#NUM!	ATP2B2,MYO3B
Superpathway of Melatonin Degradation	0.616	0.029	#NUM!	CYP1B1,CYP4B1
L1CAM interactions	0.614	0.024	#NUM!	CNTN1,NCAM1,SPTB
Regulation of eIF4 and p70S6K Signaling	0.614	0.0217	#NUM!	ITGA11,ITGA8,ITGAM,ITGAX
Regulation of TLR by endogenous ligand	0.601	0.0476	#NUM!	S100A9
Synaptic adhesion-like molecules	0.601	0.0476	#NUM!	GRIN2B
IL-6 Signaling	0.589	0.0233	#NUM!	CXCL8,HSPB7,IL1B
RHO GTPases Activate NADPH Oxidases	0.584	0.0455	#NUM!	S100A9
Regulation of RUNX2 expression and activity	0.581	0.0274	#NUM!	ESR1,NKX3-2
Extra-nuclear estrogen signaling	0.581	0.0274	#NUM!	ESR1,MMP7
Production of Nitric Oxide and Reactive Oxygen Species in Macrophages	0.578	0.0209	-2	APOC1,APOC2,HOXA10,LYZ
Digestion	0.567	0.0435	#NUM!	CHIT1
Formation of paraxial mesoderm	0.567	0.0435	#NUM!	DLL3
Differential Regulation of Cytokine Production in Intestinal Epithelial Cells by IL-17A and IL-17F	0.567	0.0435	#NUM!	IL1B
Plasma lipoprotein assembly, remodeling, and clearance	0.556	0.0263	#NUM!	APOC1,APOC2
Sulfur amino acid metabolism	0.552	0.0417	#NUM!	BHMT2
Growth hormone receptor signaling	0.552	0.0417	#NUM!	PRLR
The Visual Cycle	0.552	0.0417	#NUM!	DHRS9
Molecular Mechanisms of Cancer	0.551	0.0164	0	ADRA1A,CCR1,HDAC9,IL17RD,IL1B,ITGA11,ITGA8,ITGAM,ITGAX,MMP7,PTAFR,PTGER3,S1PR3,TACR1
Synaptic Long Term Depression	0.545	0.0202	#NUM!	CACNA1H,GAD1,PNPLA3,RYR3
Toll-like Receptor Signaling	0.541	0.0256	#NUM!	IL1B,UBD
Oxytocin in Brain Signaling Pathway	0.54	0.0201	0	CACNA1H,IL1B,PNPLA3,PTGS1
Pulmonary Healing Signaling Pathway	0.54	0.0201	0	FGF7,FGR,MMP7,VEGFD
Adrenomedullin signaling pathway	0.54	0.0201	#NUM!	GAD1,IL1B,MYLK,MYLK3
Insulin processing	0.537	0.04	#NUM!	PCSK2
Signaling by NTRK2 (TRKB)	0.537	0.04	#NUM!	GRIN2B
Hereditary Breast Cancer Signaling	0.536	0.0217	#NUM!	ESR1,UBD,VEGFD
Maturity Onset Diabetes of Young (MODY) Signaling	0.533	0.0253	#NUM!	APOC1,APOC2
ID1 Signaling Pathway	0.531	0.0199	1	FGR,S100A9,TGFBR3,VEGFD
Adipogenesis pathway	0.53	0.0216	#NUM!	EGR2,HDAC9,SLC2A4
Immunoregulatory interactions between a Lymphoid and a non-Lymphoid cell	0.527	0.0198	-1	FCGR2B,OSCAR,PIANP,TREM2
IL-17A Signaling in Gastric Cells	0.522	0.0385	#NUM!	CXCL8
Estrogen-mediated S-phase Entry	0.522	0.0385	#NUM!	ESR1
Activation of anterior HOX genes in hindbrain during early embryogenesis	0.519	0.0247	#NUM!	EGR2,HOXD4
Chemokine Signaling	0.519	0.0247	#NUM!	CCL13,CCL7
Circadian Rhythm Signaling	0.518	0.0187	#NUM!	CACNA1H,FGR,GAD1,GRIN2B,RYR3
Neutrophil Extracellular Trap Signaling Pathway	0.515	0.0175	-2.646	CCR1,COL11A1,CXCL8,FGR,IL1B,ITGAM,PNPLA3
BEX2 Signaling Pathway	0.511	0.0244	#NUM!	SPP1,VEGFD
Effects of PIP2 hydrolysis	0.509	0.037	#NUM!	DGKB
BMAL1:CLOCK,NPAS2 activates circadian gene expression	0.509	0.037	#NUM!	TBL1X
ATF4 activates genes in response to endoplasmic reticulum stress	0.509	0.037	#NUM!	CXCL8
Pyroptosis	0.509	0.037	#NUM!	IL1B
Glycolysis I	0.509	0.037	#NUM!	FBP1
Gluconeogenesis I	0.509	0.037	#NUM!	FBP1
Transport of bile salts and organic acids, metal ions and amine compounds	0.504	0.0241	#NUM!	SLC11A1,SLC6A13
G alpha (s) signalling events	0.499	0.0207	#NUM!	PDE3A,PDE7B,RAMP1
HIF1α Signaling	0.496	0.0191	0	MMP7,SLC2A4,SLC2A5,VEGFD
SUMOylation of intracellular receptors	0.496	0.0357	#NUM!	ESR1
RHO GTPases activate PKNs	0.496	0.0357	#NUM!	MYL9
Activated PKN1 stimulates transcription of AR regulated genes KLK2 and KLK3	0.496	0.0357	#NUM!	KLK2
Activin Inhibin Signaling Pathway	0.488	0.019	-1	FBXO32,IL1B,MMP7,TGFBR3
Cell surface interactions at the vascular wall	0.488	0.019	-2	CEACAM5,ITGAM,ITGAX,OLR1
Hedgehog 'on' state	0.484	0.0233	#NUM!	BOC,GAS1
Role of Hypercytokinemia/hyperchemokinemia in the Pathogenesis of Influenza	0.484	0.0233	#NUM!	CXCL8,IL1B
FGF Signaling	0.484	0.0233	#NUM!	FGF14,FGF7
EGR2 and SOX10-mediated initiation of Schwann cell myelination	0.483	0.0345	#NUM!	EGR2
WNT/SHH Axonal Guidance Signaling Pathway	0.479	0.0201	#NUM!	BOC,FGR,SFRP1
Opioid Signaling Pathway	0.475	0.0179	1.342	CACNA1H,FGR,GRIN2B,RYR3,TH
FOXO-mediated transcription of oxidative stress, metabolic and neuronal genes	0.471	0.0333	#NUM!	FBXO32
Role of p14/p19ARF in Tumor Suppression	0.471	0.0333	#NUM!	NPM2
Transcriptional regulation by RUNX1	0.464	0.0197	#NUM!	CTSK,ESR1,OCLN
Corticotropin Releasing Hormone Signaling	0.464	0.0197	#NUM!	CACNA1H,GAD1,NR4A1
Toll-like Receptor Cascades	0.46	0.0323	#NUM!	ITGAM
Bile acid and bile salt metabolism	0.46	0.0323	#NUM!	PTGIS
IL-10 Signaling	0.455	0.0195	#NUM!	CCR1,FCGR2B,IL1B
Crosstalk between Dendritic Cells and Natural Killer Cells	0.452	0.022	#NUM!	ACTA2,TREM2
Relaxin Signaling	0.451	0.0194	#NUM!	GAD1,PDE3A,PDE7B
eNOS Signaling	0.446	0.0192	#NUM!	AQP9,ESR1,VEGFD
Hepatic Cholestasis	0.441	0.0179	0	ABCC3,CXCL8,ESR1,IL1B
ERBB Signaling	0.44	0.0215	#NUM!	ERBB3,NRG4
G-Protein Coupled Receptor Signaling	0.439	0.0156	-0.302	ADRA1A,CCR1,MYL9,MYLK,MYLK3,PDE3A,PDE7B,PTAFR,PTGER3,S1PR3,TACR1
Airway Inflammation in Asthma	0.438	0.0303	#NUM!	CXCL8
Signaling by NOTCH2	0.428	0.0294	#NUM!	CNTN1
Triglyceride metabolism	0.428	0.0294	#NUM!	FABP7
Death Receptor Signaling	0.423	0.0208	#NUM!	ACTA2,HSPB7
Oxytocin in Spinal Neurons Signaling Pathway	0.418	0.0286	#NUM!	GAD1
Coagulation System	0.418	0.0286	#NUM!	PLAT
Cellular response to heat stress	0.418	0.0206	#NUM!	BAG2,CRYAB
Senescence Pathway	0.413	0.0167	-0.447	CAPN6,CXCL8,ELF3,SAA1,TGFBR3
CDC42 Signaling	0.413	0.0156	#NUM!	ITGA11,ITGA8,ITGAM,ITGAX,MYL9,MYLK,TRAJ58,TRBV12-5,TRBV7-3
Cachexia Signaling Pathway	0.412	0.0163	0	CAPN6,CXCL8,FBXO32,IL1B,SLC2A4,TGFBR3
Transcriptional regulation by the AP-2 (TFAP2) family of transcription factors	0.409	0.0278	#NUM!	ESR1
TEC Kinase Signaling	0.408	0.0156	#NUM!	ACTA2,FGR,ITGA11,ITGA8,ITGAM,ITGAX,TRAJ58,TRBV12-5,TRBV7-3
Glycerophospholipid biosynthesis	0.407	0.0202	#NUM!	GPD1,PNPLA3
Glucocorticoid Receptor Signaling	0.4	0.0155	#NUM!	CCL13,CXCL8,ESR1,FBP1,IL17RD,IL1B,KRT14,SCGB1A1,SLPI
Detoxification of Reactive Oxygen Species	0.4	0.027	#NUM!	SOD3
HMGB1 Signaling	0.399	0.018	#NUM!	CXCL8,IL1B,PLAT
ABC-family proteins mediated transport	0.396	0.0198	#NUM!	ABCB5,ABCC3
Neuropathic Pain Signaling in Dorsal Horn Neurons	0.396	0.0198	#NUM!	GRIN2B,TACR1
cAMP-mediated signaling	0.396	0.0169	2	PDE3A,PDE7B,PTGER3,S1PR3
NRF2-mediated Oxidative Stress Response	0.392	0.0169	#NUM!	ACTA2,DNAJB5,GSTA3,SOD3
Glutathione-mediated Detoxification	0.391	0.0263	#NUM!	GSTA3
Autism Signaling Pathway	0.386	0.0162	0.447	ALDH1A2,ALDH1B1,CXCL8,GRIN2B,IL1B
Potassium Channels	0.386	0.0194	#NUM!	KCNAB1,KCNH8
NGF-stimulated transcription	0.382	0.0256	#NUM!	EGR2
Superpathway of Methionine Degradation	0.382	0.0256	#NUM!	BHMT2
Apoptosis Signaling	0.381	0.0192	#NUM!	BCL2A1,CAPN6
Aldosterone Signaling in Epithelial Cells	0.38	0.0174	#NUM!	CRYAB,DNAJB5,HSPB7
Class C/3 (Metabotropic glutamate/pheromone receptors)	0.374	0.025	#NUM!	TAS2R1
Signaling by FGFR3	0.374	0.025	#NUM!	GALNT3
Pyrimidine Ribonucleotides Interconversion	0.374	0.025	#NUM!	CTPS1
Cargo recognition for clathrin-mediated endocytosis	0.367	0.0187	#NUM!	LRP2,TACR1
Post-translational protein phosphorylation	0.367	0.0187	#NUM!	SCG2,SPP1
Activation of gene expression by SREBF (SREBP)	0.366	0.0244	#NUM!	TBL1X
Mechanisms of Viral Exit from Host Cells	0.366	0.0244	#NUM!	ACTA2
Telomerase Signaling	0.362	0.0185	#NUM!	ELF3,HDAC9
Cohesin Chromatin Regulation Pathway	0.361	0.0162	1	ESR1,MED12L,PCDH7,SOX2
MyD88:MAL(TIRAP) cascade initiated on plasma membrane	0.358	0.0238	#NUM!	S100A9
DAP12 interactions	0.358	0.0238	#NUM!	TREM2
Intrinsic Prothrombin Activation Pathway	0.358	0.0238	#NUM!	KLK2
Pyrimidine Ribonucleotides De Novo Biosynthesis	0.35	0.0233	#NUM!	CTPS1
CREB Signaling in Neurons	0.35	0.0148	1	ADRA1A,CACNA1H,CCR1,GRIN2B,PTAFR,PTGER3,S1PR3,TACR1,TGFBR3
Sleep REM Signaling Pathway	0.348	0.018	#NUM!	CXCL8,IL1B
PI3K Cascade	0.343	0.0227	#NUM!	FGF7
Elastic fibre formation	0.343	0.0227	#NUM!	ITGA8
TAK1-dependent IKK and NF-kappa-B activation	0.343	0.0227	#NUM!	SAA1
Collagen chain trimerization	0.343	0.0227	#NUM!	COL11A1
Pulmonary Fibrosis Idiopathic Signaling Pathway	0.338	0.0153	0.447	ACTA2,COL11A1,IL1B,MMP7,TGFBR3
Myelination Signaling Pathway	0.336	0.0153	-0.447	EGR2,ERBB3,FGR,HDAC9,SOX2
Sperm Motility	0.332	0.0156	#NUM!	CACNA1H,ERBB3,FGR,PNPLA3
IL-23 Signaling Pathway	0.329	0.0217	#NUM!	IL1B
IL-17 Signaling	0.327	0.016	#NUM!	CXCL8,IL1B,VEGFD
Heme signaling	0.323	0.0213	#NUM!	TBL1X
Sensory perception of taste	0.323	0.0213	#NUM!	TAS2R1
ESR-mediated signaling	0.319	0.0169	#NUM!	ESR1,GREB1
Virus Entry via Endocytic Pathways	0.319	0.0169	#NUM!	ACTA2,FLNC
Macrophage Alternative Activation Signaling Pathway	0.318	0.0158	#NUM!	FCGR2B,IL1B,MARCO
Apelin Muscle Signaling Pathway	0.316	0.0208	#NUM!	SLC2A4
Regulation of lipid metabolism by PPARalpha	0.315	0.0168	#NUM!	FHL2,TBL1X
MSP-RON Signaling in Macrophages Pathway	0.315	0.0168	#NUM!	ITGAM,KLK2
Estrogen Receptor Signaling	0.314	0.0147	0.816	ESR1,FBXO32,MED12L,MMP7,MYL9,VEGFD
Regulation of the Epithelial Mesenchymal Transition by Growth Factors Pathway	0.312	0.0156	#NUM!	FGF14,FGF7,OCLN
Nitric Oxide Signaling in the Cardiovascular System	0.311	0.0167	#NUM!	PLN,VEGFD
p38 MAPK Signaling	0.311	0.0167	#NUM!	HSPB7,IL1B
PFKFB4 Signaling Pathway	0.31	0.0204	#NUM!	FBP1
PPARα/RXRα Activation	0.306	0.0155	#NUM!	GPD1,IL1B,TGFBR3
Signaling by EGFR	0.304	0.02	#NUM!	ADAM12
Netrin-1 signaling	0.304	0.02	#NUM!	UNC5D
Signaling by NOTCH3	0.304	0.02	#NUM!	FABP7
IL-15 Production	0.3	0.0163	#NUM!	ERBB3,FGR
Transcriptional regulation by RUNX2	0.298	0.0196	#NUM!	HAND2
Amyloid Processing	0.298	0.0196	#NUM!	CAPN6
Apoptotic execution phase	0.292	0.0192	#NUM!	OCLN
Protein Ubiquitination Pathway	0.29	0.0147	1	CRYAB,DNAJB5,HSPB7,UBD
MHC class II antigen presentation	0.289	0.0159	#NUM!	CTSE,CTSK
Pancreatic Adenocarcinoma Signaling	0.289	0.0159	#NUM!	HDAC9,VEGFD
Signaling by TGF-beta Receptor Complex	0.286	0.0189	#NUM!	ITGA8
CDX Gastrointestinal Cancer Signaling Pathway	0.283	0.0149	#NUM!	CXCL8,IL1B,SOX2
TR/RXR Activation	0.282	0.0156	#NUM!	RAB3B,VEGFD
Interleukin-1 family signaling	0.278	0.0155	#NUM!	ALOX5,IL1B
Coronavirus Pathogenesis Pathway	0.277	0.0147	#NUM!	CXCL8,HDAC9,IL1B
E3 ubiquitin ligases ubiquitinate target proteins	0.275	0.0182	#NUM!	RNF144A
Clathrin-mediated endocytosis	0.275	0.0154	#NUM!	LRP2,TACR1
CSDE1 Signaling Pathway	0.27	0.0179	#NUM!	FABP7
Folate Signaling Pathway	0.27	0.0179	#NUM!	SOX2
Synaptic Long Term Potentiation	0.268	0.0152	#NUM!	GRIN2B,PPP1R1A
TNF signaling	0.265	0.0175	#NUM!	CLIP3
FAT10 Signaling Pathway	0.265	0.0175	#NUM!	UBD
Gα12/13 Signaling	0.265	0.015	#NUM!	CDH15,MYL9
Huntington's Disease Signaling	0.265	0.0141	#NUM!	CAPN6,GRIN2B,HDAC9,UBD
RUNX1 regulates megakaryocyte differentiation and platelet function	0.26	0.0172	#NUM!	MYL9
Role of PKR in Interferon Induction and Antiviral Response	0.255	0.0147	#NUM!	IL1B,MARCO
Circadian Clock	0.255	0.0169	#NUM!	TBL1X
Th2 Pathway	0.252	0.0146	#NUM!	CCR1,TGFBR3
Visual phototransduction	0.25	0.0167	#NUM!	DHRS9
GABA receptor activation	0.25	0.0167	#NUM!	GABRA4
GADD45 Signaling	0.25	0.0167	#NUM!	IL1B
Triacylglycerol Degradation	0.25	0.0167	#NUM!	PNPLA3
Reelin Signaling in Neurons	0.249	0.0145	#NUM!	FGR,GRIN2B
Ephrin A Signaling	0.246	0.0144	#NUM!	FGR,MYL9
Primary Immunodeficiency Signaling	0.246	0.0164	#NUM!	RAG1
Gαi Signaling	0.243	0.0143	#NUM!	PTGER3,S1PR3
Cytoprotection by HMOX1	0.241	0.0161	#NUM!	TBL1X
Xenobiotic Metabolism General Signaling Pathway	0.234	0.014	#NUM!	GSTA3,SLC51B
Mitochondrial biogenesis	0.233	0.0156	#NUM!	TBL1X
C-type lectin receptors (CLRs)	0.229	0.0138	#NUM!	IL1B,MUC21
PXR/RXR Activation	0.229	0.0154	#NUM!	ABCC3
Pyridoxal 5'-phosphate Salvage Pathway	0.229	0.0154	#NUM!	MAK
CD40 Signaling	0.22	0.0149	#NUM!	PTGS1
ERBB4 Signaling	0.217	0.0147	#NUM!	NRG4
Phospholipases	0.213	0.0145	#NUM!	PNPLA3
Cell Cycle: G1/S Checkpoint Regulation	0.213	0.0145	#NUM!	HDAC9
GM-CSF Signaling	0.209	0.0143	#NUM!	BCL2A1
Translocation of SLC2A4 (GLUT4) to the plasma membrane	0.205	0.0141	#NUM!	SLC2A4
Growth Hormone Signaling	0.205	0.0141	#NUM!	SLC2A4
Melatonin Signaling	0.202	0.0139	#NUM!	SLC2A4
Ephrin B Signaling	0.202	0.0139	#NUM!	EFNB3
Senescence-Associated Secretory Phenotype (SASP)	0.198	0.0137	#NUM!	CXCL8
Signaling by FGFR2	0.198	0.0137	#NUM!	FGF7
NAD Signaling Pathway	0	0.0132	#NUM!	NT5E,RYR3
Pyroptosis Signaling Pathway	0	0.0106	#NUM!	IL1B
CLEAR Signaling Pathway	0	0.00702	#NUM!	IFI30,TGFBR3
IL-13 Signaling Pathway	0	0.00862	#NUM!	FGR
Immunogenic Cell Death Signaling Pathway	0	0.0111	#NUM!	IL1B
Macrophage Classical Activation Signaling Pathway	0	0.0106	#NUM!	CXCL8,IL1B
MicroRNA Biogenesis Signaling Pathway	0	0.00535	#NUM!	ESR1
Ribonucleotide Reductase Signaling Pathway	0	0.00585	#NUM!	ESR1
Chaperone Mediated Autophagy Signaling Pathway	0	0.00945	0	IL1B,MMP7,SOX2,TRAJ58,TRBV12-5,TRBV7-3
IL-33 Signaling Pathway	0	0.0108	#NUM!	CXCL8,IL1B
NOD1/2 Signaling Pathway	0	0.0106	#NUM!	CXCL8,IL1B
WNK Renal Signaling Pathway	0	0.00943	#NUM!	KLHL3
Acetylcholine Receptor Signaling Pathway	0	0.0103	#NUM!	CACNA1H,TH
Microautophagy Signaling Pathway	0	0.0125	#NUM!	COL11A1,MAP1LC3B2
NFKBIE Signaling Pathway	0	0.00891	-2	CXCL8,TRAJ58,TRBV12-5,TRBV7-3
Orexin Signaling Pathway	0	0.0126	#NUM!	CACNA1H,IL1B,SLC2A4
Sertoli Cell-Germ Cell Junction Signaling Pathway (Enhanced)	0	0.0127	#NUM!	ACTA2,CLDN18,OCLN
p53 Signaling	0	0.0102	#NUM!	HDAC9
PI Metabolism	0	0.0122	#NUM!	TNFAIP8L3
Glycosaminoglycan metabolism	0	0.0125	#NUM!	OGN
Complement cascade	0	0.00741	#NUM!	C6
DDX58/IFIH1-mediated induction of interferon-alpha/beta	0	0.0127	#NUM!	SAA1
Pre-NOTCH Expression and Processing	0	0.0132	#NUM!	ELF3
Signaling by VEGF	0	0.00926	#NUM!	VEGFD
TCF dependent signaling in response to WNT	0	0.0101	#NUM!	SFRP1,SOX2
TCR signaling	0	0.00794	#NUM!	PTPN22
Fcgamma receptor (FCGR) dependent phagocytosis	0	0.00637	#NUM!	FGR
Generic Transcription Pathway	0	0.00935	2	ESR1,HDAC9,NR4A1,TBL1X
Gene Silencing by RNA	0	0.0105	#NUM!	TDRD12
Binding and Uptake of Ligands by Scavenger Receptors	0	0.00893	#NUM!	SAA1
Class B/2 (Secretin family receptors)	0	0.0104	#NUM!	RAMP1
Signaling by ROBO receptors	0	0.00862	#NUM!	CAP2
G alpha (12/13) signalling events	0	0.0125	#NUM!	ADRA1A
Activation of NMDA receptors and postsynaptic events	0	0.0119	#NUM!	GRIN2B
Mitotic G2-G2/M phases	0	0.00503	#NUM!	FBXL7
MAPK6/MAPK4 signaling	0	0.0109	#NUM!	RAG1
Deubiquitination	0	0.0038	#NUM!	ESR1
Keratinization	0	0.00467	#NUM!	KRT14
Signaling by MET	0	0.0127	#NUM!	COL11A1
COPI-mediated anterograde transport	0	0.0098	#NUM!	SPTB
Glucose metabolism	0	0.0125	#NUM!	FBP1
Transcriptional regulation by RUNX3	0	0.0104	#NUM!	SPP1
RHO GTPase cycle	0	0.00222	#NUM!	PCDH7
Signaling by NOTCH4	0	0.012	#NUM!	ACTA2
Expression and translocation of olfactory receptors	0	0.00752	#NUM!	OR4N2,OR5M9,REEP1
Acute Phase Response Signaling	0	0.0108	#NUM!	IL1B,SAA1
Mitochondrial Dysfunction	0	0.00581	#NUM!	CACNA1H,CAPN6
NAFLD Signaling Pathway	0	0.0133	#NUM!	CXCL8,IL1B,PNPLA3
Pancreatic Secretion Signaling Pathway	0	0.0121	#NUM!	ATP2B2,CA10,RYR3
Protein Sorting Signaling Pathway	0	0.00562	#NUM!	FGR
BBSome Signaling Pathway	0	0.0123	0	ADRA1A,CCR1,PTAFR,PTGER3,S1PR3,TACR1
Sleep NREM Signaling Pathway	0	0.0087	#NUM!	GABRA4
Histone Modification Signaling Pathway	0	0.00678	#NUM!	ESR1,VEGFD
Ceramide Signaling	0	0.011	#NUM!	S1PR3
Erythropoietin Signaling Pathway	0	0.0114	#NUM!	CXCL8,IL1B
α-Adrenergic Signaling	0	0.00917	#NUM!	ADRA1A
Role of Pattern Recognition Receptors in Recognition of Bacteria and Viruses	0	0.0128	#NUM!	CXCL8,IL1B
Role of NFAT in Regulation of the Immune Response	0	0.00387	#NUM!	FCGR2B,TRAJ58,TRBV12-5,TRBV7-3
FcγRIIB Signaling in B Lymphocytes	0	0.00377	#NUM!	CACNA1H,FCGR2B
CCR5 Signaling in Macrophages	0	0.00802	#NUM!	CACNA1H,TRAJ58,TRBV12-5,TRBV7-3
Calcium-induced T Lymphocyte Apoptosis	0	0.0087	#NUM!	NR4A1,TRAJ58,TRBV12-5,TRBV7-3
Cytotoxic T Lymphocyte-mediated Apoptosis of Target Cells	0	0.00706	#NUM!	TRAJ58,TRBV12-5,TRBV7-3
CXCR4 Signaling	0	0.00595	#NUM!	MYL9
CTLA4 Signaling in Cytotoxic T Lymphocytes	0	0.00658	2	FGR,TRAJ58,TRBV12-5,TRBV7-3
T Helper Cell Differentiation	0	0.00637	#NUM!	TRAJ58,TRBV12-5,TRBV7-3
CCR3 Signaling in Eosinophils	0	0.00746	#NUM!	MYLK
CD28 Signaling in T Helper Cells	0	0.0058	#NUM!	TRAJ58,TRBV12-5,TRBV7-3
IL-15 Signaling	0	0.0019	#NUM!	CXCL8
Dendritic Cell Maturation	0	0.0101	#NUM!	FCGR2B,IL1B,TRAJ58,TRBV12-5,TRBV7-3,TREM2
Endothelin-1 Signaling	0	0.0103	#NUM!	PNPLA3,PTGS1
Factors Promoting Cardiogenesis in Vertebrates	0	0.00654	#NUM!	TGFBR3
Thrombin Signaling	0	0.00889	#NUM!	MYL9,MYLK
Cardiac Hypertrophy Signaling	0	0.0115	#NUM!	ADRA1A,HAND2,MYL9
ICOS-ICOSL Signaling in T Helper Cells	0	0.00592	#NUM!	TRAJ58,TRBV12-5,TRBV7-3
Lipid Antigen Presentation by CD1	0	0.00723	#NUM!	TRAJ58,TRBV12-5,TRBV7-3
GNRH Signaling	0	0.00524	#NUM!	CACNA1H
Cholecystokinin/Gastrin-mediated Signaling	0	0.0084	#NUM!	IL1B
Human Embryonic Stem Cell Pluripotency	0	0.00498	#NUM!	SOX2
Antiproliferative Role of Somatostatin Receptor 2	0	0.013	#NUM!	GAD1
Androgen Signaling	0	0.00592	#NUM!	CACNA1H
Germ Cell-Sertoli Cell Junction Signaling	0	0.0118	#NUM!	ACTA2,VCL
Role of NANOG in Mammalian Embryonic Stem Cell Pluripotency	0	0.00806	#NUM!	SOX2
Prolactin Signaling	0	0.0105	#NUM!	PRLR
Prostate Cancer Signaling	0	0.00877	#NUM!	HDAC9
Renal Cell Carcinoma Signaling	0	0.0127	#NUM!	UBD
Type I Diabetes Mellitus Signaling	0	0.00982	#NUM!	GAD1,IL1B,TRAJ58,TRBV12-5,TRBV7-3
Small Cell Lung Cancer Signaling	0	0.0104	#NUM!	HDAC9
Allograft Rejection Signaling	0	0.00615	#NUM!	TRAJ58,TRBV12-5,TRBV7-3
Glioma Signaling	0	0.008	#NUM!	HDAC9
Autoimmune Thyroid Disease Signaling	0	0.00654	#NUM!	TRAJ58,TRBV12-5,TRBV7-3
Thyroid Cancer Signaling	0	0.0127	#NUM!	CXCL8
Graft-versus-Host Disease Signaling	0	0.00897	#NUM!	IL1B,TRAJ58,TRBV12-5,TRBV7-3
Type II Diabetes Mellitus Signaling	0	0.0131	#NUM!	CACNA1H,SLC2A4
Chronic Myeloid Leukemia Signaling	0	0.00719	#NUM!	HDAC9,SPP1
Non-Small Cell Lung Cancer Signaling	0	0.0106	#NUM!	HDAC9
Colorectal Cancer Metastasis Signaling	0	0.0111	#NUM!	MMP7,PTGER3,VEGFD
mTOR Signaling	0	0.00467	#NUM!	VEGFD
G Beta Gamma Signaling	0	0.00775	#NUM!	CACNA1H
G Protein Signaling Mediated by Tubby	0	0.00641	#NUM!	TRAJ58,TRBV12-5,TRBV7-3
Communication between Innate and Adaptive Immune Cells	0	0.00536	#NUM!	CXCL8,IL1B,TRAJ58,TRBV12-5,TRBV7-3
Sphingosine-1-phosphate Signaling	0	0.00833	#NUM!	S1PR3
Systemic Lupus Erythematosus Signaling	0	0.00563	#NUM!	C6,FCGR2B,IL1B,TRAJ58,TRBV12-5,TRBV7-3
EIF2 Signaling	0	0.00435	#NUM!	ACTA2
AMPK Signaling	0	0.00826	#NUM!	ADRA1A,SLC2A4
Phospholipase C Signaling	0	0.00893	#NUM!	FCGR2B,HDAC9,ITGA11,ITGA8,ITGAM,ITGAX,MYL9,TRAJ58,TRBV12-5,TRBV7-3
HER-2 Signaling in Breast Cancer	0	0.0132	#NUM!	ELF3,ERBB3,FGR
Altered T Cell and B Cell Signaling in Rheumatoid Arthritis	0	0.00533	#NUM!	IL1B,SPP1,TRAJ58,TRBV12-5,TRBV7-3
Role of Macrophages, Fibroblasts and Endothelial Cells in Rheumatoid Arthritis	0	0.012	-1	CXCL8,IL1B,SFRP1,VEGFD
Estrogen-Dependent Breast Cancer Signaling	0	0.0122	#NUM!	ESR1
Leptin Signaling in Obesity	0	0.0132	#NUM!	PDE3A
Role of NFAT in Cardiac Hypertrophy	0	0.00893	#NUM!	CACNA1H,HDAC9
B Cell Development	0	0.00205	#NUM!	RAG1
Breast Cancer Regulation by Stathmin1	0	0.0118	0.378	ADRA1A,CCR1,PTAFR,PTGER3,S1PR3,TACR1,VEGFD
Regulation of IL-2 Expression in Activated and Anergic T Lymphocytes	0	0.00649	#NUM!	TRAJ58,TRBV12-5,TRBV7-3
Granzyme A Signaling	0	0.0135	#NUM!	IL1B
NUR77 Signaling in T Lymphocytes	0	0.00975	#NUM!	HDAC9,NR4A1,TRAJ58,TRBV12-5,TRBV7-3
PKCθ Signaling in T Lymphocytes	0	0.00717	#NUM!	CACNA1H,TRAJ58,TRBV12-5,TRBV7-3
Role of MAPK Signaling in the Pathogenesis of Influenza	0	0.0119	#NUM!	PNPLA3
Antiproliferative Role of TOB in T Cell Signaling	0	0.00704	#NUM!	TRAJ58,TRBV12-5,TRBV7-3
OX40 Signaling Pathway	0	0.00628	#NUM!	TRAJ58,TRBV12-5,TRBV7-3
PI3K Signaling in B Lymphocytes	0	0.0017	#NUM!	FCGR2B
Cyclins and Cell Cycle Regulation	0	0.0116	#NUM!	HDAC9
Role of JAK family kinases in IL-6-type Cytokine Signaling	0	0.0127	#NUM!	VEGFD
Dopamine-DARPP32 Feedback in cAMP Signaling	0	0.00538	#NUM!	GRIN2B
Gap Junction Signaling	0	0.00923	#NUM!	ACTA2,GAD1,IL1B
Mouse Embryonic Stem Cell Pluripotency	0	0.00962	#NUM!	SOX2
Hematopoiesis from Pluripotent Stem Cells	0	0.00895	#NUM!	CXCL8,TRAJ58,TRBV12-5,TRBV7-3
Transcriptional Regulatory Network in Embryonic Stem Cells	0	0.0122	#NUM!	SOX2,TGFBR3
VEGF Family Ligand-Receptor Interactions	0	0.0119	#NUM!	VEGFD
D-myo-inositol-5-phosphate Metabolism	0	0.0101	#NUM!	PPP1R1A,PTPN22
D-myo-inositol (1,4,5,6)-Tetrakisphosphate Biosynthesis	0	0.0109	#NUM!	PPP1R1A,PTPN22
Superpathway of Inositol Phosphate Compounds	0	0.00844	#NUM!	PPP1R1A,PTPN22
3-phosphoinositide Degradation	0	0.0103	#NUM!	PPP1R1A,PTPN22
3-phosphoinositide Biosynthesis	0	0.00957	#NUM!	PPP1R1A,PTPN22
Salvage Pathways of Pyrimidine Ribonucleotides	0	0.0103	#NUM!	MAK
Epithelial Adherens Junction Signaling	0	0.0127	#NUM!	TGFBR3,VCL
Gαq Signaling	0	0.00588	#NUM!	ADRA1A
Gαs Signaling	0	0.00794	#NUM!	RYR3
Regulation of the Epithelial-Mesenchymal Transition Pathway	0	0.0103	#NUM!	FGF14,FGF7
Unfolded protein response	0	0.0111	#NUM!	DNAJB5
SAPK/JNK Signaling	0	0.00797	#NUM!	MAP3K20,TRAJ58,TRBV12-5,TRBV7-3
IL-4 Signaling	0	0.00693	-1	COL11A1,TRAJ58,TRBV12-5,TRBV7-3
B Cell Receptor Signaling	0	0.00315	#NUM!	BCL2A1,FCGR2B
Insulin Receptor Signaling	0	0.00714	#NUM!	SLC2A4
PPAR Signaling	0	0.00935	#NUM!	IL1B
Dopamine Receptor Signaling	0	0.0125	#NUM!	TH
NF-κB Signaling	0	0.00876	#NUM!	IL1B,TGFBR3,TRAJ58,TRBV12-5,TRBV7-3
Hypoxia Signaling in the Cardiovascular System	0	0.0132	#NUM!	SLC2A4
T Cell Receptor Signaling	0	0.00649	-1	PTPN22,TRAJ58,TRBV12-5,TRBV7-3
BMP signaling pathway	0	0.011	#NUM!	GREM1
GPCR-Mediated Nutrient Sensing in Enteroendocrine Cells	0	0.00847	#NUM!	CACNA1H
Phagosome Maturation	0	0.0122	#NUM!	CTSE,CTSK
Autophagy	0	0.00922	#NUM!	MAP1LC3B2,RAG1
Th1 and Th2 Activation Pathway	0	0.0116	#NUM!	CCR1,TGFBR3
GP6 Signaling Pathway	0	0.00787	#NUM!	COL11A1
Sirtuin Signaling Pathway	0	0.0103	#NUM!	CXCL8,MAP1LC3B2,SOD3
Iron homeostasis signaling pathway	0	0.00725	#NUM!	SLC11A1
Th17 Activation Pathway	0	0.00826	#NUM!	IL1B,TRAJ58,TRBV12-5,TRBV7-3
Endocannabinoid Neuronal Synapse Pathway	0	0.0134	#NUM!	CACNA1H,GRIN2B
Endocannabinoid Cancer Inhibition Pathway	0	0.0068	#NUM!	VEGFD
BAG2 Signaling Pathway	0	0.0118	#NUM!	BAG2
T Cell Exhaustion Signaling Pathway	0	0.00705	#NUM!	TGFBR3,TRAJ58,TRBV12-5,TRBV7-3
Systemic Lupus Erythematosus in T Cell Signaling Pathway	0	0.00778	#NUM!	ESR1,S1PR3,TRAJ58,TRBV12-5,TRBV7-3
Systemic Lupus Erythematosus in B Cell Signaling Pathway	0	0.00553	-1	CXCL8,FCGR2B,FGR,IL1B
White Adipose Tissue Browning Pathway	0	0.00725	#NUM!	CACNA1H
Necroptosis Signaling Pathway	0	0.00645	#NUM!	CAPN6
Ferroptosis Signaling Pathway	0	0.00763	#NUM!	ALOX5
Role of MAPK Signaling in Promoting the Pathogenesis of Influenza	0	0.00877	#NUM!	PNPLA3
